# Multi-omic mapping of *Drosophila* protein secretomes reveals tissue-specific origins and inter-organ trafficking

**DOI:** 10.1101/2025.07.09.659702

**Authors:** Justin A. Bosch, Pierre Michel Jean Beltran, Cooper Cavers, James Thai LaGraff, Randy Melanson, Ankita Singh, Weihang Chen, Yanhui Hu, Sudhir Gopal Tattikota, Ying Liu, Yousuf Hashmi, John M. Asara, Tess Branon, Alice Y. Ting, Steven A. Carr, Norbert Perrimon

**Affiliations:** Department of Genetics, Blavatnik Institute, Harvard Medical School, Boston, MA, USA; Department of Human Genetics, University of Utah School of Medicine, Salt Lake City, UT, USA; Broad Institute of MIT and Harvard, Cambridge, MA, USA; Division of Signal Transduction, Beth Israel Deaconess Medical Center, Boston, MA, USA; Department of Medicine, Harvard Medical School, Boston, MA, USA; Departments of Genetics, Biology, and by courtesy, Chemistry, Stanford University, Stanford, CA, USA; Department of Chemistry, Massachusetts Institute of Technology, Cambridge, MA, USA; Chan Zuckerberg Biohub – San Francisco, San Francisco, CA, USA; Howard Hughes Medical Institute, Boston, MA, USA

**Keywords:** Proximity labeling, secretome, *Drosophila*, TurboID, proteomics, blood proteins, snRNA-seq, CRISPR, inter-organ communication

## Abstract

Secreted proteins regulate many aspects of animal biology and are attractive targets for biomarkers and therapeutics. However, comprehensively identifying the “secretome”, along with their tissues of origin, remains extremely challenging. To address this, we employed multiple ‘omics methods to define a tissue-secretome map of 535 blood plasma proteins derived from specific cell-types and organs in *Drosophila melanogaster*. This map was enabled by methodological improvements including a collection of transgenic flies to label endogenous secreted proteins in 10 major tissue types, large-scale blood isolation, whole animal snRNA-seq, and a collection of 40 knock-in strains. Using this map, we discover surprising findings about circulating proteins: most originate from specific tissues including unusual sources (e.g. glia), many are uncharacterized, and some are shed ectodomains of transmembrane proteins. In addition, *in vivo* experiments revealed circulating proteins with remarkably tissue-specific expression, as well as proteins that are deposited in a different tissue from where they are synthesized, suggesting potential inter-organ functions. Our secretome map will serve as a resource to investigate blood protein function, discover novel tissue-tissue communication signals, and mine for homologues of human biomarkers.
