## Supplemental Table 4 for "Multi-omic mapping of *Drosophila* protein secretomes reveals tissue-specific origins and inter-organ trafficking"

### Sheet: 4A
FBgn	Symbol	Name	Tissue based on MS data	Transcript expression by sc-RNAseq or bulk RNAseq	Tissue validated by RNA-seq
FBgn0000084	AnxB10	Annexin B10	fat_gut	validated	fat_gut
FBgn0000183	BicD	Bicaudal D	heart_wing.disc	validated	heart_wing.disc
FBgn0000299	Col4a1	Collagen type IV alpha 1	fat_hemocytes	validated	fat_hemocytes
FBgn0000394	cv	crossveinless	gut	validated	gut
FBgn0000395	cv-2	crossveinless 2	gut	validated	gut
FBgn0000477	DNaseII	Deoxyribonuclease II	fat_gut	validated	fat_gut
FBgn0000482	dor	deep orange	trachea	validated	trachea
FBgn0000533	ea	easter	gut_wing.disc_trachea	validated	gut_wing.disc_trachea
FBgn0000592	Est-6	Esterase 6	fat	validated	fat
FBgn0000615	exu	exuperantia	neurons	validated	neurons
FBgn0000640	Fbp2	Fat body protein 2	fat	validated	fat
FBgn0001089	Gal	beta galactosidase	hemocytes	validated	hemocytes
FBgn0001090	bnb	bangles and beads	fat_glia_oenocyte_muscle_trachea	validated	fat_glia_oenocyte_muscle_trachea
FBgn0001114	Glt	Glutactin	hemocytes	validated	hemocytes
FBgn0001145	Gs2	Glutamine synthetase 2	gut	validated	gut
FBgn0001250	if	inflated	muscle	validated	muscle
FBgn0001258	Ldh	Lactate dehydrogenase	fat_gut	validated	fat_gut
FBgn0001987	Gli	Gliotactin	gut	validated	gut
FBgn0002526	LanA	Laminin A	fat_gut_glia_muscle_hemocytes_wing.disc_neurons	validated	fat_gut_glia_muscle_hemocytes_wing.disc_neurons
FBgn0002562	Lsp1alpha	Larval serum protein 1 alpha	fat_gut_glia	Partially validated (2/3)	gut_fat
FBgn0002563	Lsp1beta	Larval serum protein 1 beta	fat_gut_glia	validated	fat_gut_glia
FBgn0002564	Lsp1gamma	Larval serum protein 1 gamma	fat_gut	validated	fat_gut
FBgn0002565	Lsp2	Larval serum protein 2	fat_gut	validated	fat_gut
FBgn0002641	mal	maroon-like	neurons	validated	neurons
FBgn0002719	Men	Malic enzyme	glia	validated	glia
FBgn0002939	ninaD	neither inactivation nor afterpotential D	gut	validated	gut
FBgn0003067	Pepck1	Phosphoenolpyruvate carboxykinase 1	fat	validated	fat
FBgn0003137	Ppn	Papilin	glia_hemocytes	validated	glia_hemocytes
FBgn0003141	pr	purple	wing.disc_neurons	validated	wing.disc_neurons
FBgn0003149	Prm	Paramyosin	fat	validated	fat
FBgn0003374	Sgs4	Salivary gland secretion 4	muscle	validated	muscle
FBgn0003375	Sgs5	Salivary gland secretion 5	muscle	no overlap
FBgn0003377	Sgs7	Salivary gland secretion 7	hemocytes	validated	hemocytes
FBgn0003378	Sgs8	Salivary gland secretion 8	hemocytes	no overlap
FBgn0003391	shg	shotgun	gut	validated	gut
FBgn0003462	Sod1	Superoxide dismutase 1	fat	validated	fat
FBgn0003463	sog	short gastrulation	muscle	validated	muscle
FBgn0003719	tld	tolloid	gut_wing.disc	validated	gut_wing.disc
FBgn0003867	tsl	torso-like	fat	validated	fat
FBgn0004047	Yp3	Yolk protein 3	fat_gut_muscle	validated	fat_gut_muscle
FBgn0004055	uzip	unzipped	gut_glia_heart_wing.disc_trachea_neurons	validated	gut_glia_heart_wing.disc_trachea_neurons
FBgn0004057	Zw	Zwischenferment	fat	validated	fat
FBgn0004132	boca	boca	fat_gut	validated	fat_gut
FBgn0004449	Ten-m	Tenascin major	hemocytes_heart	validated	hemocytes_heart
FBgn0004598	Fur2	Furin 2	fat_hemocytes_heart	validated	fat_hemocytes_heart
FBgn0004648	svr	silver	hemocytes	validated	hemocytes
FBgn0004868	Gdi	GDP dissociation inhibitor	fat	validated	fat
FBgn0004885	tok	tolkin	gut_wing.disc	validated	gut_wing.disc
FBgn0005674	GluProRS	Glutamyl-prolyl-tRNA synthetase	muscle	validated	muscle
FBgn0010043	GstD7	Glutathione S transferase D7	fat	validated	fat
FBgn0010053	Jheh1	Juvenile hormone epoxide hydrolase 1	gut	validated	gut
FBgn0010225	Gel	Gelsolin	fat	validated	fat
FBgn0010329	Tbh	Tyramine beta hydroxylase	gut_heart_wing.disc_neurons	validated	gut_heart_wing.disc_neurons
FBgn0010406	RNaseX25	Ribonuclease X25	gut_muscle	validated	gut_muscle
FBgn0010423	TpnC47D	Troponin C at 47D	fat	validated	fat
FBgn0010434	cora	coracle	heart_trachea	validated	heart_trachea
FBgn0010470	Fkbp14	FK506-binding protein 14	fat_gut_trachea	validated	fat_gut_trachea
FBgn0010482	hlk	hulk	muscle	validated	muscle
FBgn0011260	Sema2a	Semaphorin 2a	gut_hemocytes_heart_wing.disc_neurons	validated	gut_hemocytes_heart_wing.disc_neurons
FBgn0011296	l(2)efl	lethal (2) essential for life	fat	validated	fat
FBgn0011722	Tig	Tiggrin	fat_glia_hemocytes_heart_trachea	validated	fat_glia_hemocytes_heart_trachea
FBgn0011740	alpha-Man-IIa	alpha-Mannosidase class II a	muscle	validated	muscle
FBgn0011828	Pxn	Peroxidasin	fat_muscle_hemocytes_heart_wing.disc	validated	fat_muscle_hemocytes_heart_wing.disc
FBgn0012034	AcCoAS	Acetyl Coenzyme A synthase	fat	validated	fat
FBgn0012037	Ance	Angiotensin converting enzyme	gut_glia_hemocytes_heart_wing.disc_trachea_neurons	validated	gut_glia_hemocytes_heart_wing.disc_trachea_neurons
FBgn0013325	RpL11	Ribosomal protein L11	muscle	validated	muscle
FBgn0013763	Idgf6	Imaginal disc growth factor 6	fat_glia_hemocytes	validated	fat_glia_hemocytes
FBgn0013770	Cp1	Cysteine proteinase-1	fat_gut_glia_muscle	validated	fat_gut_glia_muscle
FBgn0014000	Hf	Helical Factor	fat_glia	validated	fat_glia
FBgn0014007	Ptp69D	Protein tyrosine phosphatase 69D	gut	validated	gut
FBgn0014010	Rab5	Rab5	fat	validated	fat
FBgn0014024	Rnp4F	RNA-binding protein 4F	muscle	validated	muscle
FBgn0014026	RpL7A	Ribosomal protein L7A	fat_muscle	validated	fat_muscle
FBgn0014075	Uggt	UDP-glucose-glycoprotein glucosyltransferase	gut	validated	gut
FBgn0015001	iotaTry	iotaTrypsin	gut_heart	Partially validated (1/2)	gut
FBgn0015221	Fer2LCH	Ferritin 2 light chain homologue	gut_glia_oenocyte_muscle_hemocytes_heart_wing.disc_trachea_neurons	validated	gut_glia_oenocyte_muscle_hemocytes_heart_wing.disc_trachea_neurons
FBgn0015222	Fer1HCH	Ferritin 1 heavy chain homologue	gut_glia_oenocyte_muscle_hemocytes_heart_wing.disc_trachea_neurons	validated	gut_glia_oenocyte_muscle_hemocytes_heart_wing.disc_trachea_neurons
FBgn0015622	Cnx99A	Calnexin 99A	gut	validated	gut
FBgn0015737	Hmu	Hemomucin	fat_gut	validated	fat_gut
FBgn0016059	Sema1b	Semaphorin 1b	heart_wing.disc	validated	heart_wing.disc
FBgn0016075	vkg	viking	fat_hemocytes	validated	fat_hemocytes
FBgn0016675	Lectin-galC1	Galactose-specific C-type lectin	oenocyte	validated	oenocyte
FBgn0019929	Ser7	Ser7	fat	validated	fat
FBgn0020414	Idgf3	Imaginal disc growth factor 3	glia	validated	glia
FBgn0020415	Idgf2	Imaginal disc growth factor 2	fat_glia_hemocytes	validated	fat_glia_hemocytes
FBgn0022359	Sodh-2	Sorbitol dehydrogenase-2	wing.disc	validated	wing.disc
FBgn0022770	Peritrophin-A	Peritrophin A	gut_heart_trachea	validated	gut_heart_trachea
FBgn0022774	Oat	Ornithine aminotransferase precursor	fat	validated	fat
FBgn0022959	yps	ypsilon schachtel	heart_wing.disc	validated	heart_wing.disc
FBgn0023179	amon	amontillado	heart_wing.disc_neurons	validated	heart_wing.disc_neurons
FBgn0023197	Jon74E	Jonah 74E	gut	validated	gut
FBgn0023213	eIF4G1	eukaryotic translation initiation factor 4G1	gut	validated	gut
FBgn0023479	teq	Tequila	fat	validated	fat
FBgn0023529	CG2918	-	fat_gut_glia_heart_trachea	validated	fat_gut_glia_heart_trachea
FBgn0024293	Spn43Ab	Serpin 43Ab	fat	validated	fat
FBgn0024294	Spn43Aa	Serpin 43Aa	trachea	validated	trachea
FBgn0024947	NTPase	NTPase	gut	validated	gut
FBgn0024989	CG3777	-	trachea	validated	trachea
FBgn0025456	CREG	Cellular Repressor of E1A-stimulated Genes	gut_glia_muscle_trachea	validated	gut_glia_muscle_trachea
FBgn0025678	CaBP1	calcium-binding protein 1	gut	validated	gut
FBgn0025682	scf	supercoiling factor	fat_muscle_hemocytes	validated	fat_muscle_hemocytes
FBgn0026077	Gasp	Gasp	gut_heart_trachea	validated	gut_heart_trachea
FBgn0026199	myo	myoglianin	muscle	validated	muscle
FBgn0026250	eIF1A	eukaryotic translation initiation factor 1A	fat_muscle	validated	fat_muscle
FBgn0026259	eIF5B	eukaryotic translation initiation factor 5B	fat	validated	fat
FBgn0026403	Ndg	Nidogen	muscle	validated	muscle
FBgn0026415	Idgf4	Imaginal disc growth factor 4	fat_gut_glia_heart_trachea_neurons	validated	fat_gut_glia_heart_trachea_neurons
FBgn0026428	HDAC6	Histone deacetylase 6	fat	validated	fat
FBgn0026562	SPARC	Secreted protein, acidic, cysteine-rich	fat_hemocytes	validated	fat_hemocytes
FBgn0026565	Ass	Argininosuccinate synthase	fat	validated	fat
FBgn0026721	fat-spondin	fat-spondin	fat_hemocytes	validated	fat_hemocytes
FBgn0027087	HisRS	Histidyl-tRNA synthetase	fat	validated	fat
FBgn0027090	GlnRS	Glutaminyl-tRNA synthetase	heart	validated	heart
FBgn0027094	AlaRS	Alanyl-tRNA synthetase	fat	validated	fat
FBgn0027578	Nepl21	Neprilysin-like 21	fat	validated	fat
FBgn0027580	PCB	Pyruvate carboxylase	oenocyte	validated	oenocyte
FBgn0027586	CG5867	-	gut_heart_trachea	validated	gut_heart_trachea
FBgn0027588	GCS2alpha	Glucosidase 2 alpha subunit	fat_gut_glia_muscle_heart_wing.disc_neurons	validated	fat_gut_glia_muscle_heart_wing.disc_neurons
FBgn0027594	drpr	draper	gut	validated	gut
FBgn0027600	obst-B	obstructor-B	trachea	validated	trachea
FBgn0027611	LManII	Lysosomal alpha-mannosidase II	gut	validated	gut
FBgn0027835	Dp1	Dodeca-satellite-binding protein 1	muscle	validated	muscle
FBgn0027844	CAH1	Carbonic anhydrase 1	fat	validated	fat
FBgn0027929	NimB1	Nimrod B1	hemocytes	validated	hemocytes
FBgn0027930	MP1	Melanization Protease 1	fat_hemocytes	validated	fat_hemocytes
FBgn0028396	TotA	Turandot A	fat_gut	validated	fat_gut
FBgn0028479	Mtpalpha	Mitochondrial trifunctional protein alpha subunit	fat	validated	fat
FBgn0028490	CG31705	-	heart_wing.disc_trachea	validated	heart_wing.disc_trachea
FBgn0028517	CG18478	-	hemocytes	validated	hemocytes
FBgn0028523	CG5888	-	glia_hemocytes	validated	glia_hemocytes
FBgn0028526	CG15293	-	heart_trachea	validated	heart_trachea
FBgn0028533	CG7953	-	gut	validated	gut
FBgn0028542	NimB4	Nimrod B4	fat_hemocytes	validated	fat_hemocytes
FBgn0028543	NimB2	Nimrod B2	fat	validated	fat
FBgn0028622	qsm	quasimodo	gut_trachea	validated	gut_trachea
FBgn0028697	RpL15	Ribosomal protein L15	muscle	validated	muscle
FBgn0028936	NimB5	Nimrod B5	fat_glia_hemocytes_heart_wing.disc_trachea	Partially validated (5/6)	hearts_fat_glia_hemocytes_trachea
FBgn0028984	Spn88Ea	Serpin 88Ea	gut_glia_heart_trachea	validated	gut_glia_heart_trachea
FBgn0028990	Spn27A	Serpin 27A	gut_glia_hemocytes	validated	gut_glia_hemocytes
FBgn0029093	cathD	cathepsin D	fat_gut_glia_oenocyte_muscle_heart_wing.disc_neurons	validated	fat_gut_glia_oenocyte_muscle_heart_wing.disc_neurons
FBgn0029167	Hml	Hemolectin	fat_hemocytes	validated	fat_hemocytes
FBgn0029990	CG2233	-	fat_gut	validated	fat_gut
FBgn0030105	CG15369	-	trachea	validated	trachea
FBgn0030160	CG9691	-	fat_gut_glia_neurons	validated	fat_gut_glia_neurons
FBgn0030251	CG2145	-	fat_glia	validated	fat_glia
FBgn0030261	CG15203	-	fat_glia_neurons	validated	fat_glia_neurons
FBgn0030262	Vago	Vago	glia_trachea	validated	glia_trachea
FBgn0030272	CG15201	-	glia_oenocyte_heart_trachea_neurons	validated	glia_oenocyte_heart_trachea_neurons
FBgn0030326	CG2444	-	fat_gut_hemocytes	validated	fat_gut_hemocytes
FBgn0030329	prtp	pretaporter	gut	validated	gut
FBgn0030344	Nrd1	Nardilysin	gut_wing.disc	validated	gut_wing.disc
FBgn0030425	Nep6	Neprilysin 6	fat	validated	fat
FBgn0030451	CG15717	-	heart_wing.disc	validated	heart_wing.disc
FBgn0030521	CtsB	Cathepsin B	gut_muscle_hemocytes	validated	gut_muscle_hemocytes
FBgn0030593	CG9512	-	fat_gut	validated	fat_gut
FBgn0030594	fiz	fezzik	gut_heart	validated	gut_heart
FBgn0030688	CG8952	-	gut	validated	gut
FBgn0030734	ERp44	Endoplasmic reticulum protein 44	fat_gut_glia_muscle_heart_trachea	validated	fat_gut_glia_muscle_heart_trachea
FBgn0030740	CG9917	-	heart	validated	heart
FBgn0030775	CG9673	-	gut	validated	gut
FBgn0030777	CG9672	-	gut	validated	gut
FBgn0030828	CG5162	-	gut_heart_wing.disc_trachea	Partially validated (3/4)	trachea_gut_hearts
FBgn0030887	CG6867	-	muscle_heart_wing.disc_neurons	Partially validated (3/4)	hearts_muscle_neuron
FBgn0030925	Hayan	Hayan	fat	validated	fat
FBgn0031034	CG14205	-	gut	validated	gut
FBgn0031069	Abcd3	ATP binding cassette subfamily D member 3	fat	validated	fat
FBgn0031097	obst-A	obstructor-A	gut	validated	gut
FBgn0031217	CG11377	-	fat_gut	validated	fat_gut
FBgn0031248	CG11912	-	gut	validated	gut
FBgn0031249	CG11911	-	gut	validated	gut
FBgn0031296	CG4415	-	neurons	validated	neurons
FBgn0031313	CG5080	-	fat_gut_glia_muscle_trachea_neurons	validated	fat_gut_glia_muscle_trachea_neurons
FBgn0031327	CG5397	-	gut_hemocytes_heart_trachea	validated	gut_hemocytes_heart_trachea
FBgn0031389	CG4259	-	hemocytes	validated	hemocytes
FBgn0031470	CG18557	-	fat	validated	fat
FBgn0031497	SerRS	Seryl-tRNA synthetase	fat	validated	fat
FBgn0031530	Pgant2	Polypeptide N-Acetylgalactosaminyltransferase 2	neurons	validated	neurons
FBgn0031538	CG3246	-	fat	validated	fat
FBgn0031548	CG8852	-	muscle	validated	muscle
FBgn0031558	CG16704	-	fat_gut_neurons	validated	fat_gut_neurons
FBgn0031560	CG16713	-	fat_gut_glia_muscle	validated	fat_gut_glia_muscle
FBgn0031561	IM33	Immune induced molecule 33	fat_gut	validated	fat_gut
FBgn0031571	bark	bark beetle	gut	validated	gut
FBgn0031590	CG3702	-	fat_gut	validated	fat_gut
FBgn0031673	CG31650	-	muscle	validated	muscle
FBgn0031850	Tsp	Thrombospondin	glia	validated	glia
FBgn0031907	CG5171	-	muscle	validated	muscle
FBgn0031973	Spn28Dc	Serpin 28Dc	heart_trachea	validated	heart_trachea
FBgn0032066	LManIII	Lysosomal alpha-mannosidase III	gut	validated	gut
FBgn0032067	LManIV	Lysosomal alpha-mannosidase IV	gut_heart	Partially validated (1/2)	gut
FBgn0032068	LManV	Lysosomal alpha-mannosidase V	gut_heart	Partially validated (1/2)	gut
FBgn0032069	LManVI	Lysosomal alpha-mannosidase VI	gut_heart	Partially validated (1/2)	gut
FBgn0032076	Argl	Argininosuccinate lyase	fat_glia_neurons	validated	fat_glia_neurons
FBgn0032136	Apoltp	Apolipoprotein lipid transfer particle	fat	validated	fat
FBgn0032213	CG5390	-	fat_gut_glia_hemocytes_heart_wing.disc_trachea_neurons	validated	fat_gut_glia_hemocytes_heart_wing.disc_trachea_neurons
FBgn0032253	LManI	Lysosomal alpha-mannosidase I	hemocytes	validated	hemocytes
FBgn0032358	Ppt2	Palmitoyl-protein Thioesterase 2	muscle	validated	muscle
FBgn0032480	Edem2	ER degradation enhancer, mannosidase alpha-like 2	fat_gut	validated	fat_gut
FBgn0032597	CG17904	-	heart	validated	heart
FBgn0032613	Nepl9	Neprilysin-like 9	hemocytes	validated	hemocytes
FBgn0032620	CG12288	-	hemocytes	validated	hemocytes
FBgn0032638	SPH93	Serine protease homolog 93	fat_glia	validated	fat_glia
FBgn0032639	CG18563	-	fat_heart_wing.disc	validated	fat_heart_wing.disc
FBgn0032666	CG5758	-	gut_heart	validated	gut_heart
FBgn0032685	CG10211	-	trachea	validated	trachea
FBgn0032721	CG10602	-	fat	validated	fat
FBgn0032733	CG15170	-	gut	validated	gut
FBgn0032752	CG10702	-	muscle	validated	muscle
FBgn0032773	fon	fondue	glia_heart_wing.disc_trachea	Partially validated (3/4)	hearts_trachea_glia
FBgn0032820	fbp	fructose-1,6-bisphosphatase	fat	validated	fat
FBgn0032824	CG13962	-	glia	validated	glia
FBgn0032864	CG2493	-	fat_gut_hemocytes_wing.disc	validated	fat_gut_hemocytes_wing.disc
FBgn0032882	Ns4	Nucleostemin 4	heart	validated	heart
FBgn0032889	CG9331	-	fat_heart_trachea	validated	fat_heart_trachea
FBgn0032916	CG9257	-	fat_gut	validated	fat_gut
FBgn0032923	Pld3	Phospholipase D family member 3	gut	Validated	gut
FBgn0032945	CG8665	-	fat	validated	fat
FBgn0033033	scaf	scarface	gut_glia_trachea	validated	gut_glia_trachea
FBgn0033241	CG2915	-	fat_gut_glia_hemocytes	validated	fat_gut_glia_hemocytes
FBgn0033246	ACC	Acetyl-CoA carboxylase	gut	validated	gut
FBgn0033268	Obp44a	Odorant-binding protein 44a	gut_glia_muscle_heart_wing.disc_neurons	Partially validated (5/6)	glia_gut_hearts_muscle_neuron
FBgn0033317	CG8635	-	trachea_neurons	validated	trachea_neurons
FBgn0033321	CG8738	-	fat	validated	fat
FBgn0033351	AIMP1	aaRS-interacting multifunctional protein 1	muscle_heart_wing.disc	validated	muscle_heart_wing.disc
FBgn0033366	Ance-4	Ance-4	fat	validated	fat
FBgn0033367	PPO2	Prophenoloxidase 2	fat_glia_trachea	validated	fat_glia_trachea
FBgn0033379	Mys45A	Mystery 45A	gut	validated	gut
FBgn0033423	Alp6	Alkaline phosphatase 6	gut	validated	gut
FBgn0033482	CG1371	-	fat_gut	validated	fat_gut
FBgn0033574	Spn47C	Serpin 47C	gut	validated	gut
FBgn0033598	Cpr47Eb	Cuticular protein 47Eb	trachea	validated	trachea
FBgn0033600	Cpr47Ec	Cuticular protein 47Ec	gut_trachea	Partially validated (1/2)	trachea
FBgn0033710	CG17739	-	neurons	validated	neurons
FBgn0033725	Cpr49Ac	Cuticular protein 49Ac	trachea	validated	trachea
FBgn0033742	Nepl10	Neprilysin-like 10	fat	validated	fat
FBgn0033763	CG8646	-	oenocyte	validated	oenocyte
FBgn0033814	Qsox1	Quiescin sulfhydryl oxidase 1	fat_gut_hemocytes_wing.disc	validated	fat_gut_hemocytes_wing.disc
FBgn0033842	cbc	crowded by cid	fat_gut	validated	fat_gut
FBgn0033875	CG6357	-	glia	validated	glia
FBgn0034072	Dg	Dystroglycan	gut	validated	gut
FBgn0034113	CG8060	-	gut	validated	gut
FBgn0034117	CG7997	-	fat	validated	fat
FBgn0034139	CG4927	-	hemocytes	validated	hemocytes
FBgn0034200	Gbp2	Growth-blocking peptide 2	glia	validated	glia
FBgn0034229	CG4847	-	gut_glia_heart_trachea	validated	gut_glia_heart_trachea
FBgn0034294	Muc55B	Mucin 55B	gut	validated	gut
FBgn0034318	CG14500	-	gut	validated	gut
FBgn0034400	CG15099	-	heart	validated	heart
FBgn0034401	MetRS	Methionyl-tRNA synthetase	heart	validated	heart
FBgn0034405	Jheh2	Juvenile hormone epoxide hydrolase 2	gut_heart	validated	gut_heart
FBgn0034406	Jheh3	Juvenile hormone epoxide hydrolase 3	gut	validated	gut
FBgn0034429	AANATL4	Arylalkylamine N-acetyltransferase-like 4	heart	no overlap
FBgn0034468	Obp56a	Odorant-binding protein 56a	wing.disc	validated	wing.disc
FBgn0034470	Obp56d	Odorant-binding protein 56d	gut_glia_oenocyte_wing.disc	validated	gut_glia_oenocyte_wing.disc
FBgn0034471	Obp56e	Odorant-binding protein 56e	heart_wing.disc	no overlap
FBgn0034488	Hacl	2-hydroxyacyl-CoA lyase	fat	validated	fat
FBgn0034512	Bbd	Bombardier	gut_glia_neurons	validated	gut_glia_neurons
FBgn0034538	CG16799	-	fat_oenocyte	validated	fat_oenocyte
FBgn0034588	CG9394	-	gut	validated	gut
FBgn0034638	CG10433	-	muscle	validated	muscle
FBgn0034717	CG5819	-	gut	validated	gut
FBgn0034718	wdp	windpipe	gut_muscle	validated	gut_muscle
FBgn0034723	CG13506	-	gut	validated	gut
FBgn0034797	nahoda	nahoda	heart_trachea	validated	heart_trachea
FBgn0034920	CG5597	-	muscle	validated	muscle
FBgn0034997	CG3376	-	fat	validated	fat
FBgn0035023	ITP	Ion transport peptide	muscle	validated	muscle
FBgn0035076	Ance-5	Ance-5	hemocytes	validated	hemocytes
FBgn0035089	Phk-3	Pherokine 3	gut_heart	validated	gut_heart
FBgn0035111	Dis3l2	Dis3 like 3'-5' exoribonuclease 2	glia	validated	glia
FBgn0035147	Gale	UDP-galactose 4'-epimerase	fat	validated	fat
FBgn0035154	hiro	highroad	gut	validated	gut
FBgn0035189	CG9119	-	glia	validated	glia
FBgn0035318	CG9018	-	heart	validated	heart
FBgn0035438	PHGPx	PHGPx	fat	validated	fat
FBgn0035452	CG10359	-	muscle_heart_wing.disc_neurons	validated	muscle_heart_wing.disc_neurons
FBgn0035496	CG14990	-	fat_hemocytes	validated	fat_hemocytes
FBgn0035501	CG1299	-	trachea	validated	trachea
FBgn0035542	DOR	Diabetes and obesity regulated	muscle_hemocytes	validated	muscle_hemocytes
FBgn0035612	frm	farmer	gut_trachea	validated	gut_trachea
FBgn0035619	Alp10	Alkaline phosphatase 10	gut_heart	Partially validated (1/2)	gut
FBgn0035620	Alp9	Alkaline phosphatase 9	gut	validated	gut
FBgn0035665	Jon65Aiii	Jonah 65Aiii	gut	validated	gut
FBgn0035726	CG9953	-	fat_gut_glia_oenocyte_muscle	validated	fat_gut_glia_oenocyte_muscle
FBgn0035798	frac	faulty attraction	glia_muscle_wing.disc	validated	glia_muscle_wing.disc
FBgn0035806	PGRP-SD	Peptidoglycan recognition protein SD	fat	validated	fat
FBgn0035886	Jon66Ci	Jonah 66Ci	gut	validated	gut
FBgn0035909	ergic53	ergic53	fat_gut	validated	fat_gut
FBgn0036053	iPLA2-VIA	calcium-independent phospholipase A2 VIA	glia	validated	glia
FBgn0036181	Muc68Ca	Mucin 68Ca	gut_glia	validated	gut_glia
FBgn0036410	CG8100	-	fat	validated	fat
FBgn0036487	Prp31	Pre-mRNA processing factor 31	wing.disc	validated	wing.disc
FBgn0036745	CG7484	-	fat_gut_muscle_hemocytes	validated	fat_gut_muscle_hemocytes
FBgn0036750	CG6034	-	glia_heart_wing.disc_trachea	Partially validated (1/4)	trachea
FBgn0036766	CG5506	-	gut	validated	gut
FBgn0036767	CG16775	-	gut	validated	gut
FBgn0036782	CG7320	-	fat	validated	fat
FBgn0036787	CG4306	-	glia	validated	glia
FBgn0036820	Grx1	Glutaredoxin 1	oenocyte	validated	oenocyte
FBgn0036831	CG6839	-	gut	validated	gut
FBgn0036833	CG3819	-	gut	validated	gut
FBgn0036837	CG18135	-	fat	validated	fat
FBgn0036847	CNPYb	Canopy b	fat_gut_muscle_hemocytes	validated	fat_gut_muscle_hemocytes
FBgn0036891	CG9372	-	hemocytes_trachea	validated	hemocytes_trachea
FBgn0036952	CG6933	-	gut	validated	gut
FBgn0036953	CG17145	-	gut	validated	gut
FBgn0036979	CG13247	-	muscle	validated	muscle
FBgn0037016	CG13252	-	gut	validated	gut
FBgn0037073	Tsr1	Tsr1 ribosome assembly factor	fat_muscle	validated	fat_muscle
FBgn0037128	CG14572	-	trachea	validated	trachea
FBgn0037135	CG7414	-	neurons	validated	neurons
FBgn0037215	beta-Man	beta-Mannosidase	fat_glia	validated	fat_glia
FBgn0037228	CG1092	-	fat_hemocytes	validated	fat_hemocytes
FBgn0037276	CG17387	-	fat	validated	fat
FBgn0037312	CG11999	-	gut	validated	gut
FBgn0037327	PEK	pancreatic eIF-2alpha kinase	fat_gut	validated	fat_gut
FBgn0037433	CG17919	-	gut_trachea	validated	gut_trachea
FBgn0037470	Tailor	Tailor	muscle	validated	muscle
FBgn0037515	Sp7	Serine protease 7	glia	validated	glia
FBgn0037552	CG7800	-	fat	validated	fat
FBgn0037671	ATP6AP2	ATPase H+ transporting accessory protein 2	gut_glia_muscle_heart_wing.disc_trachea_neurons	validated	gut_glia_muscle_heart_wing.disc_trachea_neurons
FBgn0037686	RpL34b	Ribosomal protein L34b	muscle	validated	muscle
FBgn0037756	CG8507	-	fat_heart_wing.disc	validated	fat_heart_wing.disc
FBgn0037782	Npc2d	Niemann-Pick type C-2d	gut	validated	gut
FBgn0037899	RpL24-like	Ribosomal protein L24-like	muscle	validated	muscle
FBgn0037930	CG14715	-	fat_hemocytes	validated	fat_hemocytes
FBgn0037973	CG18547	-	fat	validated	fat
FBgn0037975	CG3397	-	glia_heart_wing.disc_neurons	validated	glia_heart_wing.disc_neurons
FBgn0038114	CG11670	-	glia	validated	glia
FBgn0038115	CG7966	-	fat	validated	fat
FBgn0038135	CG8773	-	gut_heart	Partially validated (1/2)	gut
FBgn0038172	Adgf-D	Adenosine deaminase-related growth factor D	fat	validated	fat
FBgn0038181	CG9297	-	muscle	validated	muscle
FBgn0038214	CG9616	-	fat	validated	fat
FBgn0038250	CG3505	-	fat_hemocytes	validated	fat_hemocytes
FBgn0038269	Rrp6	Rrp6	heart_wing.disc	validated	heart_wing.disc
FBgn0038279	Sdr	Secreted decoy of InR	glia_muscle_neurons	validated	glia_muscle_neurons
FBgn0038291	CG3984	-	fat	validated	fat
FBgn0038292	CG3987	-	gut	validated	gut
FBgn0038299	Spn88Eb	Serpin 88Eb	glia_heart	validated	glia_heart
FBgn0038321	CG6218	-	glia	validated	glia
FBgn0038349	AOX3	Aldehyde oxidase 3	fat	validated	fat
FBgn0038465	Irc	Immune-regulated catalase	fat_hemocytes	validated	fat_hemocytes
FBgn0038484	CG5246	-	gut	validated	gut
FBgn0038507	CG5863	-	muscle_neurons	validated	muscle_neurons
FBgn0038523	Sgs5bis	-	wing.disc_neurons	validated	wing.disc_neurons
FBgn0038654	CG14298	-	muscle_heart_neurons	validated	muscle_heart_neurons
FBgn0038730	CG6300	-	fat	validated	fat
FBgn0038738	CG4572	-	glia_oenocyte_muscle	validated	glia_oenocyte_muscle
FBgn0038795	CG4335	-	wing.disc	no overlap
FBgn0038818	Nep4	Neprilysin 4	glia	validated	glia
FBgn0038845	Alp5	Alkaline phosphatase 5	gut	validated	gut
FBgn0038897	CG5849	-	gut	validated	gut
FBgn0038912	CG6656	-	gut_glia_oenocyte_hemocytes_heart_wing.disc_trachea_neurons	validated	gut_glia_oenocyte_hemocytes_heart_wing.disc_trachea_neurons
FBgn0038924	CG6028	-	fat	validated	fat
FBgn0039022	Nepl13	Neprilysin-like 13	fat_muscle	validated	fat_muscle
FBgn0039023	Nepl14	Neprilysin-like 14	fat	validated	fat
FBgn0039024	Nepl15	Neprilysin-like 15	fat_glia	validated	fat_glia
FBgn0039031	Gbp3	Growth-blocking peptide 3	heart_wing.disc	Partially validated (1/2)	hearts
FBgn0039073	CG4408	-	fat_heart	validated	fat_heart
FBgn0039102	SPE	Spatzle-Processing Enzyme	fat_gut	validated	fat_gut
FBgn0039113	udt	undicht	gut_wing.disc_trachea_neurons	Partially validated (1/4)	wing.disc
FBgn0039296	Sil1	Sil1 nucleotide exchange factor	fat	validated	fat
FBgn0039297	CG11852	-	heart_trachea	validated	heart_trachea
FBgn0039316	CG11893	-	trachea_neurons	validated	trachea_neurons
FBgn0039486	CAH9	Carbonic anhydrase 9	trachea	validated	trachea
FBgn0039494	grass	Gram-positive Specific Serine protease	fat_gut	validated	fat_gut
FBgn0039528	dsd	distracted	gut	validated	gut
FBgn0039529	CG5612	-	muscle	validated	muscle
FBgn0039564	Nep7	Neprilysin 7	fat_hemocytes	validated	fat_hemocytes
FBgn0039611	Nepl18	Neprilysin-like 18	fat	validated	fat
FBgn0039612	Nepl19	Neprilysin-like 19	hemocytes	validated	hemocytes
FBgn0039613	Nepl20	Neprilysin-like 20	fat_hemocytes	validated	fat_hemocytes
FBgn0039640	superdeath	Suppressor of ER stress-induced death	muscle	validated	muscle
FBgn0039656	CG11951	-	fat	validated	fat
FBgn0039678	Obp99a	Odorant-binding protein 99a	fat_gut_glia_heart_neurons	validated	fat_gut_glia_heart_neurons
FBgn0039682	Obp99c	Odorant-binding protein 99c	fat	validated	fat
FBgn0039685	Obp99b	Odorant-binding protein 99b	fat_glia_trachea	validated	fat_glia_trachea
FBgn0039735	Nph	Nucleophosmin	heart_wing.disc	validated	heart_wing.disc
FBgn0039768	CG15533	-	gut	validated	gut
FBgn0039774	CDase	Ceramidase	gut_hemocytes	validated	gut_hemocytes
FBgn0039776	PH4alphaEFB	prolyl-4-hydroxylase-alpha EFB	fat	validated	fat
FBgn0039798	CG11313	-	fat	validated	fat
FBgn0039800	Npc2g	Niemann-Pick type C-2g	fat_wing.disc	Partially validated (1/2)	fat
FBgn0039857	RpL6	Ribosomal protein L6	muscle	validated	muscle
FBgn0039928	Cals	Calsyntenin	gut_glia_muscle_heart_wing.disc_trachea	validated	gut_glia_muscle_heart_wing.disc_trachea
FBgn0040060	yip7	yippee interacting protein 7	gut_hemocytes	validated	gut_hemocytes
FBgn0040099	lectin-28C	lectin-28C	hemocytes	validated	hemocytes
FBgn0040102	lectin-24Db	lectin-24Db	hemocytes	validated	hemocytes
FBgn0040104	lectin-24A	lectin-24A	fat_gut	validated	fat_gut
FBgn0040236	c11.1	c11.1	heart_wing.disc	validated	heart_wing.disc
FBgn0040259	Ugt302C1	UDP-glycosyltransferase family 302 member C1	gut	validated	gut
FBgn0040271	Sulf1	Sulfated	muscle	validated	muscle
FBgn0040308	Jafrac2	Thioredoxin peroxidase 2	fat_gut	validated	fat_gut
FBgn0040323	GNBP1	Gram-negative bacteria binding protein 1	fat	validated	fat
FBgn0040364	CG11378	-	gut	validated	gut
FBgn0040397	CG3655	-	gut	validated	gut
FBgn0040398	CG14629	-	fat_glia_hemocytes	validated	fat_glia_hemocytes
FBgn0040503	CG7763	-	glia_oenocyte_hemocytes_trachea_neurons	validated	glia_oenocyte_hemocytes_trachea_neurons
FBgn0040968	CG14933	-	gut_glia	Partially validated (1/2)	gut
FBgn0041180	Tep4	Thioester-containing protein 4	fat_gut_hemocytes	validated	fat_gut_hemocytes
FBgn0041182	Tep2	Thioester-containing protein 2	fat	validated	fat
FBgn0041604	dlp	dally-like	muscle	validated	muscle
FBgn0041629	Hexo2	Hexosaminidase 2	hemocytes	validated	hemocytes
FBgn0041710	yellow-f	yellow-f	gut_hemocytes_heart	validated	gut_hemocytes_heart
FBgn0041712	yellow-d	yellow-d	fat	validated	fat
FBgn0041713	yellow-c	yellow-c	gut_trachea	validated	gut_trachea
FBgn0042138	Apt1	Acyl-protein thioesterase 1	fat	validated	fat
FBgn0043575	PGRP-SC2	Peptidoglycan recognition protein SC2	fat	validated	fat
FBgn0043903	dome	domeless	gut	validated	gut
FBgn0046875	Obp83g	Odorant-binding protein 83g	gut_heart_wing.disc	validated	gut_heart_wing.disc
FBgn0050025	CG30025	-	gut	validated	gut
FBgn0050090	CG30090	-	fat	validated	fat
FBgn0050091	CG30091	-	fat	validated	fat
FBgn0050163	Cpr60D	Cuticular protein 60D	trachea	validated	trachea
FBgn0050197	CG30197	-	gut_glia	validated	gut_glia
FBgn0050203	CG30203	-	glia	validated	glia
FBgn0050288	CG30288	-	fat	validated	fat
FBgn0050289	CG30289	-	fat	validated	fat
FBgn0050359	Mal-A5	Maltase A5	muscle	validated	muscle
FBgn0050360	Mal-A6	Maltase A6	gut	validated	gut
FBgn0050463	Pgant9	Polypeptide N-Acetylgalactosaminyltransferase 9	hemocytes	validated	hemocytes
FBgn0050503	CG30503	-	fat	validated	fat
FBgn0051004	mesh	mesh	gut	validated	gut
FBgn0051015	PH4alphaPV	prolyl-4-hydroxylase-alpha PV	gut	validated	gut
FBgn0051072	Lerp	lysosomal enzyme receptor protein	gut	validated	gut
FBgn0051075	CG31075	-	fat	validated	fat
FBgn0051092	LpR2	Lipophorin receptor 2	gut	validated	gut
FBgn0051145	CG31145	-	glia_oenocyte	validated	glia_oenocyte
FBgn0051146	Nlg1	Neuroligin 1	muscle	validated	muscle
FBgn0051217	modSP	modular serine protease	fat_gut_hemocytes_heart_wing.disc	validated	fat_gut_hemocytes_heart_wing.disc
FBgn0051245	CG31245	-	gut	validated	gut
FBgn0051313	CG31313	-	fat_glia	validated	fat_glia
FBgn0051414	Gba1b	Glucocerebrosidase 1b	fat	validated	fat
FBgn0051664	CG31664	-	fat	validated	fat
FBgn0051778	CG31778	-	fat	validated	fat
FBgn0051821	CG31821	-	muscle_heart_wing.disc_neurons	Partially validated (3/4)	hearts_muscle_neuron
FBgn0051915	CG31915	-	fat	validated	fat
FBgn0051997	CG31997	-	gut_trachea	validated	gut_trachea
FBgn0051999	CG31999	-	glia_muscle_trachea	validated	glia_muscle_trachea
FBgn0052068	Adi1	Acireductone dioxygenase 1	fat	validated	fat
FBgn0052190	NUCB1	NUCB1	gut	validated	gut
FBgn0052249	CG32249	-	trachea	validated	trachea
FBgn0052412	QC	Glutaminyl cyclase	fat_gut_glia_heart_wing.disc_trachea_neurons	validated	fat_gut_glia_heart_wing.disc_trachea_neurons
FBgn0052483	CG32483	-	gut	validated	gut
FBgn0052573	CG32573	-	fat	validated	fat
FBgn0052667	ssp7	short spindle 7	fat	validated	fat
FBgn0052698	CARPB	Carbonic anhydrase-related protein B	fat	validated	fat
FBgn0053099	CG33099	-	wing.disc	validated	wing.disc
FBgn0053459	CG33459	-	fat_hemocytes	validated	fat_hemocytes
FBgn0053465	CG33465	-	hemocytes	validated	hemocytes
FBgn0053519	Unc-89	Unc-89	fat	validated	fat
FBgn0053853	His2A:CG33853	His2A:CG33853	heart	no overlap
FBgn0054026	CG34026	-	gut	validated	gut
FBgn0058160	CG40160	-	fat_gut_glia_muscle_heart_wing.disc_trachea_neurons	validated	fat_gut_glia_muscle_heart_wing.disc_trachea_neurons
FBgn0062412	Ctr1B	Copper transporter 1B	gut	validated	gut
FBgn0085334	CG34305	-	trachea	validated	trachea
FBgn0085447	sif	still life	muscle	validated	muscle
FBgn0085466	CG34437	-	hemocytes	validated	hemocytes
FBgn0086443	AsnRS	Asparaginyl-tRNA synthetase	fat	validated	fat
FBgn0086691	UK114	UK114	fat	validated	fat
FBgn0087002	apolpp	apolipophorin	fat	validated	fat
FBgn0243514	eater	eater	hemocytes	validated	hemocytes
FBgn0250815	Jon65Aiv	Jonah 65Aiv	gut	validated	gut
FBgn0250848	26-29-p	26-29kD-proteinase	fat_gut_glia_oenocyte_hemocytes	validated	fat_gut_glia_oenocyte_hemocytes
FBgn0250850	rig	rigor mortis	muscle	validated	muscle
FBgn0250907	Cht10	Chitinase 10	fat_gut_heart_trachea	validated	fat_gut_heart_trachea
FBgn0259152	Clbn	Caliban	heart	validated	heart
FBgn0259170	alpha-Man-Ia	alpha-Mannosidase class I a	muscle	validated	muscle
FBgn0259230	lectin-22C	lectin-22C	glia_oenocyte_hemocytes_neurons	Partially validated (1/4)	hemocytes
FBgn0259238	CG42336	-	fat_gut	validated	fat_gut
FBgn0259715	CG42369	-	hemocytes	validated	hemocytes
FBgn0259785	pzg	putzig	heart_wing.disc	validated	heart_wing.disc
FBgn0259896	NimC1	Nimrod C1	hemocytes	validated	hemocytes
FBgn0259998	CG17571	-	gut	validated	gut
FBgn0260462	CtsF	Cathepsin F	muscle	validated	muscle
FBgn0260477	CG30283	-	hemocytes	validated	hemocytes
FBgn0260484	HIP	Hsc/Hsp70-interacting protein	fat_wing.disc	validated	fat_wing.disc
FBgn0260653	serp	serpentine	gut	validated	gut
FBgn0260745	mfas	midline fasciclin	hemocytes	validated	hemocytes
FBgn0260746	Ect3	Ectoderm-expressed 3	fat_glia	validated	fat_glia
FBgn0261258	rgn	regeneration	glia	validated	glia
FBgn0261268	Cul3	Cullin 3	muscle	validated	muscle
FBgn0261274	Ero1L	Endoplasmic reticulum oxidoreductin-1-like	gut	validated	gut
FBgn0261341	verm	vermiform	gut_heart_wing.disc_trachea	validated	gut_heart_wing.disc_trachea
FBgn0261363	PPO3	Prophenoloxidase 3	gut	validated	gut
FBgn0261393	alpha-Est5	alpha-Esterase-5	fat_glia_oenocyte_heart_wing.disc_trachea_neurons	Partially validated (6/7)	fat_trachea_oenocyte_glia_hearts_neuron
FBgn0261445	sgl	sugarless	fat	validated	fat
FBgn0261584	CG42694	-	fat	validated	fat
FBgn0261597	RpS26	Ribosomal protein S26	muscle	validated	muscle
FBgn0261602	RpL8	Ribosomal protein L8	muscle	validated	muscle
FBgn0261674	CG42709	-	gut	validated	gut
FBgn0261800	LanB1	LanB1	gut_glia_hemocytes_wing.disc_neurons	validated	gut_glia_hemocytes_wing.disc_neurons
FBgn0261989	CG42807	-	hemocytes	validated	hemocytes
FBgn0262004	CG42822	-	gut	validated	gut
FBgn0262057	Spn77Ba	Serpin 77Ba	heart_trachea	validated	heart_trachea
FBgn0262169	magu	magu	muscle	validated	muscle
FBgn0262509	nrm	neuromusculin	muscle	validated	muscle
FBgn0262531	CG43085	-	fat_glia_heart_wing.disc	validated	fat_glia_heart_wing.disc
FBgn0262734	eIF4H1	eukaryotic translation initiation factor 4H1	glia	validated	glia
FBgn0263260	sel	seele	fat_gut_hemocytes	validated	fat_gut_hemocytes
FBgn0263289	scrib	scribble	trachea	validated	trachea
FBgn0263321	CG43402	-	fat	validated	fat
FBgn0263930	dally	division abnormally delayed	gut_muscle_trachea	validated	gut_muscle_trachea
FBgn0263999	CG43742	-	fat	validated	fat
FBgn0264341	CG43797	-	muscle_neurons	validated	muscle_neurons
FBgn0264707	RhoGEF3	Rho guanine nucleotide exchange factor 3	neurons	validated	neurons
FBgn0264750	CG44008	-	gut	validated	gut
FBgn0264975	Nrg	Neuroglian	trachea	validated	trachea
FBgn0265048	cv-d	crossveinless d	fat_gut_glia_hemocytes_heart_wing.disc_neurons	validated	fat_gut_glia_hemocytes_heart_wing.disc_neurons
FBgn0265137	Spn42Da	Serpin 42Da	fat_glia_heart_wing.disc	validated	fat_glia_heart_wing.disc
FBgn0265180	CG44245	-	glia	validated	glia
FBgn0265191	Gyg	Glycogenin	wing.disc	validated	wing.disc
FBgn0265935	coro	Coronin	glia	validated	glia
FBgn0266557	kis	kismet	fat	validated	fat
FBgn0267348	LanB2	Laminin B2	fat_gut_glia_muscle_hemocytes_neurons	validated	fat_gut_glia_muscle_hemocytes_neurons
FBgn0267432	kl-3	male fertility factor kl3	fat	validated	fat
FBgn0267689	CG46025	-	gut	validated	gut
FBgn0268063	ltl	larval translucida	glia_muscle	validated	glia_muscle
FBgn0270926	AsnS	Asparagine synthetase	fat	validated	fat
FBgn0270927	betaGlu	beta glucuronidase	hemocytes	validated	hemocytes
FBgn0283427	FASN1	Fatty acid synthase 1	fat	validated	fat
FBgn0283437	PPO1	Prophenoloxidase 1	fat	validated	fat
FBgn0283450	Glo1	Glyoxalase 1	fat	validated	fat
FBgn0283471	wupA	wings up A	muscle	validated	muscle
FBgn0283508	nw	narrow	heart_wing.disc	validated	heart_wing.disc
FBgn0283509	Phm	Peptidylglycine-alpha-hydroxylating monooxygenase	fat_gut_hemocytes_heart	validated	fat_gut_hemocytes_heart
FBgn0283510	Pal1	Peptidyl-alpha-hydroxyglycine-alpha-amidating lyase 1	fat_gut	validated	fat_gut
FBgn0284408	trol	terribly reduced optic lobes	fat_hemocytes	validated	fat_hemocytes
FBgn0285925	Fas1	Fasciclin 1	fat_gut_glia_heart_wing.disc_neurons	validated	fat_gut_glia_heart_wing.disc_neurons
FBgn0285963	CG46339	-	gut	validated	gut
FBgn0286508	Had1	beta Hydroxy acid dehydrogenase 1	fat	validated	fat
FBgn0286898	Tango1	Transport and Golgi organization 1	gut	validated	gut
FBgn0287184	FASN3	Fatty acid synthase 3	heart_wing.disc	Partially validated (1/2)	hearts
FBgn0287234	slf	schlaff	gut	validated	gut
