## Supplemental Table 6 for "Multi-omic mapping of *Drosophila* protein secretomes reveals tissue-specific origins and inter-organ trafficking"

### Sheet: T2A-Gal4 lines
BDSC #	Genotype	Insertion site	Viability	Gene targeted	FBgn	Predicted localization	Type of protein	Function annotation	Tissue-of-origin in secretome proteomic data	Present in bulk hemolymph (this study)?	Expression pattern	Left Homology Arm (LHA) forward primer name	Left Homology Arm (LHA) reverse primer name	Right Homology Arm (RHA) forward primer name	Right Homology Arm (RHA) reverse primer name	sgRNA oligo top	sgRNA oligo bottom	knock-in genoptying primer forward	knock-in genoptying primer reverse	# fertile injected G0 males	# injected G0 males giving RFP+	# injected G0 males giving small eyes (backbone integration)	pooled G0 injected females giving RFP+	injected G0 pooled females giving small eyes (backbone integration)
606659	yw;;; Cals-T2A-Gal4-3xP3RFP/(P{ActGFP}unc-13GJ)	5' coding sequence	viable	Cals	FBgn0039928	Transmembrane	Calsyntenin homolog	Synaptic adhesion	gut_glia_muscle_heart_wing.disc_trachea	yes	Ubiquitous	TL37_Gibson_Cals_LHA_F	TL38_Gibson_Cals_LHA_R	TL39_Gibson_Cals_RHA_F	TL40_Gibson_Cals_RHA_R	TL111_Cals_T2A-Gal4_sgRNA_top	TL112_Cals_T2A-Gal4_sgRNA_bottom	TL421_Cals_Gal4_GenoF	TL422_Cals_Gal4_GenoR	2	2	0	yes	no
606671	yw;; CG14298-T2A-Gal4-3xP3RFP/(TM6b)	5' coding sequence	viable	CG14298	FBgn0038654	Secreted	serine-type endopeptidase inhibitor	Predicted to enable serine-type endopeptidase inhibitor activity	muscle_heart_neurons	yes	mouth hook muscles	JB1942_T2A-Gal4_Gibson_CG14298_LHA_F	JB1943_T2A-Gal4_Gibson_CG14298_LHA_R	JB1944_T2A-Gal4_Gibson_CG14298_RHA_F	JB1945_T2A-Gal4_Gibson_CG14298_RHA_R	TL187_CG14298_T2A-Gal4_sgRNA_Top	TL188_CG14298_T2A-Gal4_sgRNA_Bot	TL335_CG14298_Gal4_GenoF	TL336_CG14298_Gal4_GenoR	3	1	1	yes	no
606672	yw; CG14500-T2A-Gal4-3xP3RFP/(CyO)	5' coding sequence	viable	CG14500	FBgn0034318	Secreted	C-type Lectin	Predicted to enable carbohydrate binding activity and pattern recognition receptor activity. Predicted to be involved in immune response.	gut	yes	midgut enterocytes sub-region	JB1930_T2A-Gal4_Gibson_CG14500_LHA_F	JB1931_T2A-Gal4_Gibson_CG14500_LHA_R	JB1932_T2A-Gal4_Gibson_CG14500_RHA_F	JB1933_T2A-Gal4_Gibson_CG14500_RHA_R	TL181_CG14500_T2A-Gal4_sgRNA_Top	TL182_CG14500_T2A-Gal4_sgRNA_Bot	TL588_CG14500_TLKI15_Gal4_GenoF	TL589_CG14500_TLKI15_Gal4_GenoR	12	5	3	yes	yes
606658	yw; CG17739-T2A-Gal4-3xP3RFP/CyO	5' coding sequence	lethal	CG17739	FBgn0033710	Secreted	serine-type endopeptidase inhibitor, Spondin homolog	Predicted to enable serine-type endopeptidase inhibitor activity	neurons	yes	neurons and/or glia	JB1938_T2A-Gal4_Gibson_CG17739_LHA_F	JB1939_T2A-Gal4_Gibson_CG17739_LHA_R	JB1940_T2A-Gal4_Gibson_CG17739_RHA_F	JB1941_T2A-Gal4_Gibson_CG17739_RHA_R	TL185_CG17739_T2A-Gal4_sgRNA_Top	TL186_CG17739_T2A-Gal4_sgRNA_Bot	TL385_CG17739_Gal4_Geno_F	TL553_CG17739_Gal4_Geno_R2	5	1	1	yes	no
606664	yw, CG2444-T2A-Gal4-3xP3RFP/(FM7GFP)	5' coding sequence	viable	CG2444	FBgn0030326	Secreted	Single domain Von Willebrand factor type C domain	unknown	fat_gut_hemocytes	yes	fat body	TL57_Gibson_CG2444_LHA_F	TL58_Gibson_CG2444_LHA_R	TL59_Gibson_CG2444_RHA_F	TL60_Gibson_CG2444_RHA_R	TL127_CG2444_T2A-Gal4_sgRNA_top	TL128_CG2444_T2A-Gal4_sgRNA_bottom	TL319_CG2444_Gal4_GenoF	TL320_CG2444_Gal4_GenoR	2	0	0	yes	no
606656	yw; CG30203-T2A-Gal4-3xP3RFP/(CyO)	5' coding sequence	viable	CG30203	FBgn0050203	Secreted	serine-type endopeptidase inhibitor, Spondin homolog	Predicted to enable serine-type endopeptidase inhibitor activity	glia	yes	perineural glia	JB1926_T2A-Gal4_Gibson_CG30203_LHA_F	JB1927_T2A-Gal4_Gibson_CG30203_LHA_R	JB1928_T2A-Gal4_Gibson_CG30203_RHA_F	JB1929_T2A-Gal4_Gibson_CG30203_RHA_R	TL179_CG30203_T2A-Gal4_sgRNA_Top	TL180_CG30203_T2A-Gal4_sgRNA_Bot	TL381_CG30203_Gal4_Geno_F	TL382_CG30203_Gal4_Geno_R	3	1	1	yes	yes
606667	yw; CG31821-T2A-Gal4-3xP3RFP homozygous	5' coding sequence	lethal	CG31821	FBgn0051821	Secreted	serine hydrolase, serine carboxypeptidase 1 homlog	Enables serine hydrolase activity. Predicted to be involved in proteolysis.	muscle_heart_wing.disc_neurons	yes	gut visceral muscle (circular only)	TL17_Gibson_CG31821_LHA_F	TL18_Gibson_CG31821_LHA_R	TL19_Gibson_CG31821_RHA_F	TL20_Gibson_CG31821_RHA_R	TL135_CG31821_T2A-Gal4_sgRNA_top	TL136_CG31821_T2A-Gal4_sgRNA_bottom	TL325_CG31821_Gal4_GenoF	TL326_CG31821_Gal4_GenoR	6	2	1	yes	yes
606668	yw, CG3777-T2A-Gal4-3xP3RFP/(FM7GFP)	5' coding sequence	viable	CG3777	FBgn0024989	Secreted	unknown	unknown	trachea	yes	epidermis, trachea, imaginal discs	JB1914_T2A-Gal4_Gibson_CG3777_LHA_F	JB1915_T2A-Gal4_Gibson_CG3777_LHA_R	JB1916_T2A-Gal4_Gibson_CG3777_RHA_F	JB1917_T2A-Gal4_Gibson_CG3777_RHA_R	TL173_CG3777_T2A-Gal4_sgRNA_Top	TL174_CG3777_T2A-Gal4_sgRNA_Bot	TL327_CG3777_Gal4_GenoF	TL328_CG3777_Gal4_GenoR	1	1	1	no	no
606657	yw; CG43797-T2A-Gal4-3xP3RFP/(CyO)	5' coding sequence	viable	CG43797	FBgn0264341	Secreted	C-type Lectin	Predicted to enable carbohydrate binding activity and pattern recognition receptor activity. Predicted to be involved in immune response.	muscle_neurons	yes	gut visceral muscle (longitudinal and circular)	TL21_Gibson_CG43797_LHA_F	TL22_Gibson_CG43797_LHA_R	TL23_Gibson_CG43797_RHA_F	TL24_Gibson_CG43797_RHA_R	TL137_CG43797_T2A-Gal4_sgRNA_top	TL138_CG43797_T2A-Gal4_sgRNA_bottom	TL383_CCG43797_Gal4_Geno_F	TL552_CG43797_Gal4_geno_R3	6	3	0	yes	no
606670	yw; CG6357-T2A-Gal4-3xP3RFP/(CyO)	5' coding sequence	viable	CG6357	FBgn0033875	Secreted	C1 non-peptidase	unknown	glia	yes	perineural glia	JB1922_T2A-Gal4_Gibson_CG6357_LHA_F	JB1923_T2A-Gal4_Gibson_CG6357_LHA_R	JB1924_T2A-Gal4_Gibson_CG6357_RHA_F	JB1925_T2A-Gal4_Gibson_CG6357_RHA_R	TL177_CG6357_T2A-Gal4_sgRNA_Top	TL178_CG6357_T2A-Gal4_sgRNA_Bot	TL369_CG6357_Gal4_GenoF2	TL332_CG6357_Gal4_GenoR	6	2	0	yes	no
606655	yw CG6867-T2A-Gal4-3xP3RFP	5' coding sequence	viable	CG6867	FBgn0030887	Transmembrane	Olfactomedin homolog	unknown	muscle_heart_wing.disc_neurons	yes	somatic muscle	JB1898_T2A-Gal4_Gibson_CG6867_LHA_F	JB1899_T2A-Gal4_Gibson_CG6867_LHA_R	JB1900_T2A-Gal4_Gibson_CG6867_RHA_F	JB1901_T2A-Gal4_Gibson_CG6867_RHA_R	GP06556_top	GP06556_bot	JB1546_CG6867_HDRgeno_F	JB1547_CG6867_HDRgeno_R	N/A	N/A	N/A	N/A	N/A
606673	yw, CG9672-T2A-Gal4-3xP3RFP/(FM7GFP)	5' coding sequence	viable	CG9672	FBgn0030777	Secreted	S1A NON-PEPTIDASE	unknown	gut	yes	midgut enterocytes sub-region	JB1934_T2A-Gal4_Gibson_CG9672_LHA_F	JB1935_T2A-Gal4_Gibson_CG9672_LHA_R	JB1936_T2A-Gal4_Gibson_CG9672_RHA_F	JB1937_T2A-Gal4_Gibson_CG9672_RHA_R	TL183_CG9672_T2A-Gal4_sgRNA_Top	TL184_CG9672_T2A-Gal4_sgRNA_Bot	TL590_CG9672_TLKI16_Gal4_GenoF	TL591_CG9672_TLKI16_Gal4_GenoR	6	2	2	yes	yes
606663	yw, CG9917-T2A-Gal4-3xP3RFP/(FM7GFP)	5' coding sequence	viable	CG9917	FBgn0030740	Secreted	unknown	unknown	heart	yes	ubiquitous, including pericardial nephrocytes and heart tube cardiomyocytes	TL9_Gibson_CG9917_LHA_F	TL10_Gibson_CG9917_LHA_R	TL11_Gibson_CG9917_RHA_F	TL12_Gibson_CG9917_RHA_R	TL123_CG9917_T2A-Gal4_sgRNA_top	TL124_CG9917_T2A-Gal4_sgRNA_bottom	TL315_CG9917_Gal4_GenoF	TL316_CG9917_Gal4_GenoR	6	1	0	no	no
606669	yw; Cpr47Eb-T2A-Gal4-3xP3RFP/(CyO)	5' coding sequence	viable	Cpr47Eb	FBgn0033598	Secreted	Cuticular protein	Predicted to be a structural constituent of chitin-based larval cuticle	trachea	yes	epidermis, trachea	JB1918_T2A-Gal4_Gibson_Cpr47Eb_LHA_F	JB1919_T2A-Gal4_Gibson_Cpr47Eb_LHA_R	JB1920_T2A-Gal4_Gibson_Cpr47Eb_RHA_F	JB1921_T2A-Gal4_Gibson_Cpr47Eb_RHA_R	TL175_CpR47Eb_T2A-Gal4_sgRNA_Top	TL176_CpR47Eb_T2A-Gal4_sgRNA_Bot	TL329_Cpr47Eb_Gal4_GenoF	TL330_Cpr47Eb_Gal4_GenoR	6	2	2	yes	yes
606674	yw; Lectin22c-T2A-Gal4-3xP3RFP homozygous	5' coding sequence	viable	lectin-22C	FBgn0259230	Secreted	C-type Lectin	Predicted to enable carbohydrate binding activity and pattern recognition receptor activity. Predicted to be involved in immune response.	glia_oenocyte_hemocytes_neurons	yes	Oenocytes	JB1910_T2A-Gal4_Gibson_Lectin-22c_LHA_F	JB1911_T2A-Gal4_Gibson_Lectin-22c_LHA_R	JB1912_T2A-Gal4_Gibson_Lectin-22c_RHA_F	JB1913_T2A-Gal4_Gibson_Lectin-22c_RHA_R	JB890_lectin-22C_gRNA_top	JB891_lectin-22C_gRNA_bot	JB1271_lectin22c_geno_1F	JB1272_lectin22c_geno_1R	N/A	N/A	N/A	N/A	N/A
606665	yw; lectin-24A-T2A-Gal4-3xP3RFP/(CyO)	5' coding sequence	viable	lectin-24A	FBgn0040104	Secreted	C-type Lectin	Predicted to enable carbohydrate binding activity and pattern recognition receptor activity. Predicted to be involved in immune response.	fat_gut	yes	fat body, enriched adjacent to gonad	TL45_Gibson_lectin-24A_LHA_F	TL46_Gibson_lectin-24A_LHA_R	TL47_Gibson_lectin-24A_RHA_F	TL48_Gibson_lectin-24A_RHA_R	TL129_lectin-24A_T2A-Gal4_sgRNA_top	TL130_lectin-24A_T2A-Gal4_sgRNA_bottom	TL321_lectin-24A_Gal4_GenoF	TL322_lectin-24A_Gal4_GenoR	6	5	0	yes	no
606661	yw; lectin-24Db-T2A-Gal4-3xP3RFP homozygous	5' coding sequence	viable	lectin-24Db	FBgn0040102	Secreted	C-type Lectin	Predicted to enable carbohydrate binding activity and pattern recognition receptor activity. Predicted to be involved in immune response.	hemocytes	yes	Hemocytes	TL33_Gibson_lectin-24Db_LHA_F	TL34_Gibson_lectin-24Db_LHA_R	TL35_Gibson_lectin-24Db_RHA_F	TL36_Gibson_lectin-24Db_RHA_R	TL119_lectin-24Db_T2A-Gal4_sgRNA_top	TL120_lectin-24Db_T2A-Gal4_sgRNA_bottom	TL311_lectin-24Db_Gal4_GenoF	TL312_lectin-24Db_Gal4_GenoR	6	3	0	yes	no
606662	yw; lectin-28C-T2A-Gal4-3xP3RFP homozygous	5' coding sequence	viable	lectin-28C	FBgn0040099	Secreted	C-type Lectin	Predicted to enable carbohydrate binding activity and pattern recognition receptor activity. Predicted to be involved in immune response.	hemocytes	yes	Fat body, hemocytes	TL29_Gibson_lectin-28C_LHA_F	TL30_Gibson_lectin-28C_LHA_R	TL31_Gibson_lectin-28C_RHA_F	TL32_Gibson_lectin-28C_RHA_R	TL121_lectin-28C_T2A-Gal4_sgRNA_top	TL122_lectin-28C_T2A-Gal4_sgRNA_bottom	TL313_lectin-28C_Gal4_GenoF	TL314_lectin-28C_Gal4_GenoR	5	1	0	yes	no
606660	yw; Lectin-galC1-T2A-Gal4-3xP3RFP/(CyO)	5' coding sequence	viable	Lectin-galC1	FBgn0016675	Secreted	C-type Lectin	Predicted to enable carbohydrate binding activity and pattern recognition receptor activity. Predicted to be involved in immune response.	oenocyte	yes	Oenocytes and ring gland	TL69_Gibson_Lectin-galC1_LHA_F	TL70_Gibson_Lectin-galC1_LHA_R	TL71_Gibson_Lectin-galC1_RHA_F	TL72_Gibson_Lectin-galC1_RHA_R	TL117_Lectin-galC1_T2A-Gal4_sgRNA_top	TL118_Lectin-galC1_T2A-Gal4_sgRNA_bottom	TL309_Lectin-GalC1_Gal4_GenoF	TL310_Lectin-GalC1_Gal4_GenoR	6	2	0	yes	no
606666	yw; Obp56e-T2A-Gal4-3xP3RFP pre-excision/(CyO)	5' coding sequence	viable	Obp56e	FBgn0034471	Secreted	Odorant-binding protein	unknown	heart_wing.disc	yes	trachea spiracles	TL13_Gibson_Obp56e_LHA_F	TL14_Gibson_Obp56e_LHA_R	TL15_Gibson_Obp56e_RHA_F	TL16_Gibson_Obp56e_RHA_R	TL133_Obp56e_T2A-Gal4_sgRNA_top	TL134_Obp56e_T2A-Gal4_sgRNA_bottom	TL323_Obp56e_Gal4_GenoF	TL324_Obp56e_Gal4_GenoR	12	9	0	yes	no

### Sheet: sfGFP-tag lines
BDSC #	Genotype	Insertion site	Viability	Gene targeted	Predicted localization	Tissue-of-origin in secretome proteomic data	Present in bulk hemolymph (this study)?	Left Homology Arm (LHA) forward primer name	Left Homology Arm (LHA) reverse primer name	Right Homology Arm (RHA) forward primer name	Right Homology Arm (RHA) reverse primer name	dsDNA fragment	sgRNA oligo top	sgRNA oligo bottom	knock-in genoptying primer forward	knock-in genoptying primer reverse	# fertile injected G0 males	# injected G0 males giving RFP+	# injected G0 males giving small eyes (backbone integration)	pooled G0 injected females giving RFP+	injected G0 pooled females giving small eyes (backbone integration)
606688	yw;; CG14298-sfGFP/TM6b	C-term	lethal	CG14298	Secreted	muscle_heart_neurons	yes	JB2046_CG14298_Scarless_GFP_Tag_LHA_F	JB2047_CG14298_Scarless_GFP_Tag_LHA_R	JB2048_CG14298_Scarless_GFP_Tag_RHA_F	JB2049_CG14298_Scarless_GFP_Tag_RHA_R	JB2095_CG14298_gBlock_Scarless_GFP_Tag	TL267_CG14298_sgRNA_Scarless_GFP_Tag_top	TL268_CG14298_sgRNA_Scarless_GFP_Tag_bot	TL618_CG14298_GFP_TLKI35_GenoF	TL619_CG14298_GFP_TLKI35_GenoR	2	0	0	0	0
606684	yw; CG14500-sfGFP/(CyO)	C-term	viable	CG14500	Secreted	gut	yes	JB2034_CG14500_Scarless_GFP_Tag_LHA_F	JB2035_CG14500_Scarless_GFP_Tag_LHA_R	JB2036_CG14500_Scarless_GFP_Tag_RHA_F	JB2037_CG14500_Scarless_GFP_Tag_RHA_R	JB2092_CG14500_gBlock_Scarless_GFP_Tag	TL261_CG14500_sgRNA_Scarless_GFP_Tag_top	TL262_CG14500_sgRNA_Scarless_GFP_Tag_bot	TL407_CG14500_GFP_GenoF	TL408_CG14500_GFP_GenoR	10	2	1	yes	yes
606685	yw; CG17739-sfGFP/(CyO)	C-term	viable	CG17739	Secreted	neurons	yes	JB2042_CG17739_Scarless_GFP_Tag_LHA_F	JB2043_CG17739_Scarless_GFP_Tag_LHA_R	JB2044_CG17739_Scarless_GFP_Tag_RHA_F	JB2045_CG17739_Scarless_GFP_Tag_RHA_R	JB2094_CG17739_gBlock_Scarless_GFP_Tag	TL265_CG17739_sgRNA_Scarless_GFP_Tag_top	TL266_CG17739_sgRNA_Scarless_GFP_Tag_bot	TL411_CG17739_GFP_GenoF	TL412_CG17739_GFP_GenoR	3	3	3	yes	no
606694	yw CG2444-sfGFP/(FM7GFP)	C-term	viable	CG2444	Secreted	fat_gut_hemocytes	yes	JB1994_CG2444_Scarless_GFP_Tag_LHA_F	JB1995_CG2444_Scarless_GFP_Tag_LHA_R	JB1996_CG2444_Scarless_GFP_Tag_RHA_F	JB1997_CG2444_Scarless_GFP_Tag_RHA_R	JB2082_CG2444_gBlock_Scarless_GFP_Tag	TL275_CG2444_sgRNA_Scarless_GFP_Tag_Top	TL276_CG2444_sgRNA_Scarless_GFP_Tag_Bot	TL608_CG2444_GFP_TLKI62_GenoF	TL609_CG2444_GFP_TLKI62_GenoR	11	3	3	yes	yes
606682	yw; CG30203-sfGFP/(CyO)	C-term	viable	CG30203	Secreted	glia	yes	JB2026_CG30203_Scarless_GFP_Tag_LHA_F	JB2027_CG30203_Scarless_GFP_Tag_LHA_R	JB2028_CG30203_Scarless_GFP_Tag_RHA_F	JB2029_CG30203_Scarless_GFP_Tag_RHA_R	JB2090_CG30203_gBlock_Scarless_GFP_Tag	TL258_CG30203_sgRNA_Scarless_GFP_Tag_bot	TL257_CG30203_sgRNA_Scarless_GFP_Tag_top	TL403_CG30203_GFP_GenoF	TL404_CG30203_GFP_GenoR	3	2	1	yes	yes
606680	yw; CG31821-sfGFP/CyO	C-term	lethal	CG31821	Secreted	muscle_heart_wing.disc_neurons	yes	JB2010_CG31821_Scarless_GFP_Tag_LHA_F	JB2011_CG31821_Scarless_GFP_Tag_LHA_R	JB2012_CG31821_Scarless_GFP_Tag_RHA_F	JB2013_CG31821_Scarless_GFP_Tag_RHA_R	JB2086_CG31821_gBlock_Scarless_GFP_Tag	TL250_CG31821_sgRNA_Scarless_GFP_Tag_bot	TL249_CG31821_sgRNA_Scarless_GFP_Tag_top	TL397_CG31821_GFP_GenoF	TL398_CG31821_GFP_GenoR	4	2	2	yes	yes
606676	yw, CG3777-sfGFP/(FM7GFP)	C-term	viable	CG3777	Secreted	trachea	yes	JB2014_CG3777_Scarless_GFP_Tag_LHA_F	JB2015_CG3777_Scarless_GFP_Tag_LHA_R	JB2016_CG3777_Scarless_GFP_Tag_RHA_F	JB2017_CG3777_Scarless_GFP_Tag_RHA_R	JB2087_CG3777_gBlock_Scarless_GFP_Tag	TL252_CG3777_sgRNA_Scarless_GFP_Tag_bot	TL251_CG3777_sgRNA_Scarless_GFP_Tag_top	TL563_CG3777_GFP_GenoF2	TL400_CG3777_GFP_GenoR	4	2	2	yes	yes
606683	yw; CG43797-sfGFP/(CyO)	C-term	viable	CG43797	Secreted	muscle_neurons	yes	JB2030_CG43797_Scarless_GFP_Tag_LHA_F	JB2031_CG43797_Scarless_GFP_Tag_LHA_R	JB2032_CG43797_Scarless_GFP_Tag_RHA_F	JB2033_CG43797_Scarless_GFP_Tag_RHA_R	JB2091_CG43797_gBlock_Scarless_GFP_Tag	TL259_CG43797_sgRNA_Scarless_GFP_Tag_top	TL260_CG43797_sgRNA_Scarless_GFP_Tag_bot	TL405_CG43797_GFP_GenoF	TL406_CG43797_GFP_GenoR	16	6	5	yes	yes
606690	yw; CG6357-sfGFP/(CyO)	C-term	viable	CG6357	Secreted	glia	yes	JB2022_CG6357_Scarless_GFP_Tag_LHA_F	JB2023_CG6357_Scarless_GFP_Tag_LHA_R	JB2024_CG6357_Scarless_GFP_Tag_RHA_F	JB2025_CG6357_Scarless_GFP_Tag_RHA_R	JB2089_CG6357_gBlock_Scarless_GFP_Tag	TL256_CG6357_sgRNA_Scarless_GFP_Tag_bot	TL255_CG6357_sgRNA_Scarless_GFP_Tag_top	TL620_CG6357_GFP_TLKI29_GenoF	TL621_CG6357_GFP_TLKI29_GenoR	28	0	0	yes	yes
606693	yw, CG6867-sfGFP/(FM7GFP)	C-term	viable	CG6867	Transmembrane	muscle_heart_wing.disc_neurons	yes	JB1837_CG6867-GFP-scarless_LHA_F	JB1838_CG6867-GFP-scarless_LHA_R	JB1839_CG6867-GFP-scarless_RHA_F	JB1840_CG6867-GFP-scarless_RHA_R	JB2253_CG6867-GFP-scarless_gBlock2fixed	JB1867_CG6867_sgRNA_Scarless_GFP_Tag_top	JB1868_CG6867_sgRNA_Scarless_GFP_Tag_bot	TL277_CG6867_Scarless_GFP_Cterm_GenoF	TL296_CG6867_Scarless_GFP_Cterm_GenoR3	N/A	N/A	N/A	N/A	N/A
606677	yw, CG9672-sfGFP/(FM7GFP)	C-term	viable	CG9672	Secreted	gut	yes	JB2038_CG9672_Scarless_GFP_Tag_LHA_F	JB2039_CG9672_Scarless_GFP_Tag_LHA_R	JB2040_CG9672_Scarless_GFP_Tag_RHA_F	JB2041_CG9672_Scarless_GFP_Tag_RHA_R	JB2093_CG9672_gBlock_Scarless_GFP_Tag	TL263_CG9672_sgRNA_Scarless_GFP_Tag_top	TL264_CG9672_sgRNA_Scarless_GFP_Tag_bot	TL409_CG9672_GFP_GenoF	TL410_CG9672_GFP_GenoR	8	4	4	yes	yes
606692	yw, CG9917-sfGFP/(FM7GFP)	C-term	viable	CG9917	Secreted	heart	yes	JB1990_CG9917_Scarless_GFP_Tag_LHA_F	JB1991_CG9917_Scarless_GFP_Tag_LHA_R	JB1992_CG9917_Scarless_GFP_Tag_RHA_F	JB1993_CG9917_Scarless_GFP_Tag_RHA_R	JB2081_CG9917_gBlock_Scarless_GFP_Tag	TL241_CG9917_sgRNA_Scarless_GFP_Tag_top	TL242_CG9917_sgRNA_Scarless_GFP_Tag_bot	TL555_CG9917_GFP_GenoF2	TL392_CG9917_GFP_GenoR	8	5	4	yes	yes
606681	yw; Cpr47Eb-sfGFP/(CyO)	C-term	viable	Cpr47Eb	Secreted	trachea	yes	JB2018_Cpr47Eb_Scarless_GFP_Tag_LHA_F	JB2019_Cpr47Eb_Scarless_GFP_Tag_LHA_R	JB2020_Cpr47Eb_Scarless_GFP_Tag_RHA_F	JB2021_Cpr47Eb_Scarless_GFP_Tag_RHA_R	JB2088_Cpr47Eb_gBlock_Scarless_GFP_Tag	TL254_Cpr47Eb_sgRNA_Scarless_GFP_Tag_bot	TL253_Cpr47Eb_sgRNA_Scarless_GFP_Tag_top	TL565_Cpr47Eb_GFP_GenoF2	TL402_Cpr47Eb_GFP_GenoR	12	2	0	yes	yes
606675	yw; Lectin-22c-GFP homozygous	C-term	viable	lectin-22C	Secreted	glia_oenocyte_hemocytes_neurons	yes	JB1833_Lectin-22c-GFP-scarless_LHA_F	JB1834_Lectin-22c-GFP-scarless_LHA_R	JB1835_Lectin-22c-GFP-scarless_RHA_F	JB1836_Lectin-22c-GFP-scarless_RHA_F	JB1842_Lectin-22c-GFP-scarless_gBlock	JB1865_Lectin-22c_sgRNA_Scarless_GFP_Tag_top	JB1866_Lectin-22c_sgRNA_Scarless_GFP_Tag_bot	TL279_Lectin-22C_Scarless_GFP_GenoF	TL280_Lectin-22C_Scarless_GFP_GenoR	N/A	N/A	N/A	N/A	N/A
606689	yw; lectin-24A-sfGFP/(CyO)	C-term	viable	lectin-24A	Secreted	fat_gut	yes	JB1998_lectin-24A_Scarless_GFP_Tag_LHA_F	JB1999_lectin-24A_Scarless_GFP_Tag_LHA_R	JB2000_lectin-24A_Scarless_GFP_Tag_RHA_F	JB2001_lectin-24A_Scarless_GFP_Tag_RHA_R	JB2083_lectin-24A_gBlock_Scarless_GFP_Tag	TL246_lectin-24A_sgRNA_Scarless_GFP_Tag_bot	TL245_lectin-24A_sgRNA_Scarless_GFP_Tag_top	TL600_lectin-24A_GFP_TLKI24_GenoF	TL601_lectin-24A_GFP_TLKI24_GenoR	22	3	2	yes	yes
606691	yw;; lectin-24Db-sfGFP homozygous	C-term	viable	lectin-24Db	Secreted	hemocytes	yes	JB1982_lectin-24Db_Scarless_GFP_Tag_LHA_F	JB1983_lectin-24Db_Scarless_GFP_Tag_LHA_R	JB1984_lectin-24Db_Scarless_GFP_Tag_RHA_F	JB1985_lectin-24Db_Scarless_GFP_Tag_RHA_R	JB2079_lectin-24Db_gBlock_Scarless_GFP_Tag	TL237_lectin-24Db_sgRNA_Scarless_GFP_Tag_top	TL238_lectin-24Db_sgRNA_Scarless_GFP_Tag_bot	TL612_Lectin-24Db_GFP_TLKI20_GenoF	TL613_Lectin-24Db_GFP_TLKI20_GenoR	21	0	0	yes	no
606678	yw; Lectin-28C-sfGFP/CyO	C-term	lethal	lectin-28C	Secreted	hemocytes	yes	JB1986_lectin-28C_Scarless_GFP_Tag_LHA_F	JB1987_lectin-28C_Scarless_GFP_Tag_LHA_R	JB1988_lectin-28C_Scarless_GFP_Tag_RHA_F	JB1989_lectin-28C_Scarless_GFP_Tag_RHA_R	JB2080_lectin-28C_gBlock_Scarless_GFP_Tag	TL239_lectin-28C_sgRNA_Scarless_GFP_Tag_top	TL240_lectin-28C_sgRNA_Scarless_GFP_Tag_bot	TL389_Lectin-28C_GFP_GenoF	TL390_Lectin-28C_GFP_GenoR	6	1	0	no	no
606687	yw; Lectin-galC1-sfGFP/(CyO)	C-term	viable	Lectin-galC1	Secreted	oenocyte	yes	JB1978_Lectin-galC1_Scarless_GFP_Tag_LHA_F	JB1979_Lectin-galC1_Scarless_GFP_Tag_LHA_R	JB1980_Lectin-galC1_Scarless_GFP_Tag_RHA_F	JB1981_Lectin-galC1_Scarless_GFP_Tag_RHA_R	JB2078_Lectin-galC1_gBlock_Scarless_GFP_Tag	TL235_Lectin-galC1_sgRNA_Scarless_GFP_Tag_top	TL236_Lectin-galC1_sgRNA_Scarless_GFP_Tag_bot	TL610_Lectin-GalC1_GFP_TLKI66_GenoF	TL611_Lectin-GalC1_GFP_TLKI66_GenoR	9	4	1	yes	no
606679	yw; Obp56e-sfGFP/(CyO)	C-term	viable	Obp56e	Secreted	heart_wing.disc	yes	JB2006_Obp56e_Scarless_GFP_Tag_LHA_F	JB2007_Obp56e_Scarless_GFP_Tag_LHA_R	JB2008_Obp56e_Scarless_GFP_Tag_RHA_F	JB2009_Obp56e_Scarless_GFP_Tag_RHA_R	JB2085_Obp56e_gBlock_Scarless_GFP_Tag	TL248_Obp56e_sgRNA_Scarless_GFP_Tag_bot	TL247_Obp56e_sgRNA_Scarless_GFP_Tag_top	TL561_Obp56e_GFP_GenoF2	TL396_Obp56e_GFP_GenoR	7	3	2	no	no
606686	yw;; cv-d-sfGFP/(TM6b)	C-term	viable	cv-d	Secreted	fat_gut_glia_hemocytes_heart_wing.disc_neurons	yes	JB1970_cv-d_Scarless_GFP_Tag_LHA_F	JB1971_cv-d_Scarless_GFP_Tag_LHA_R	JB1972_cv-d_Scarless_GFP_Tag_RHA_F	JB1973_cv-d_Scarless_GFP_Tag_RHA_R	JB2076_cv-d_gBlock_Scarless_GFP_Tag	TL234_cv-d_sgRNA_Scarless_GFP_Tag_bot	TL233_cv-d_sgRNA_Scarless_GFP_Tag_top	TL339_cv-d_GFP_GenoF	TL340_cv-d_GFP_GenoR	0	0	0	yes	no
